# A polyomavirus-positive Merkel cell carcinoma mouse model supports a unified cancer origin

**DOI:** 10.1101/2025.05.06.652325

**Authors:** Wendy Yang, Sara Contente, Sarah Rahman

## Abstract

The Germ Cell Theory, rooted in developmental biology, has significantly advanced both the understanding and curative treatment of rare germ cell cancers (GCCs). In contrast, somatic cancer research - long dominated by the Somatic Mutation Theory - has stagnated due to fragmented, mutation-centric approaches that lack a unifying conceptual framework and have yielded only limited clinical progress. GCC research identifies non-somatic human primordial germ cells (hPGCs) as the cells of origin for GCCs. In somatic cancers, although the cancer stem cell theory is gaining acceptance, cancer stem cells are assumed to be of somatic origin, with their exact identity undefined. Accumulating experimental evidence and clinical observations challenge the traditional separation between GCCs and somatic cancers, including malignant somatic transformation (MST) - the emergence of somatic cancer phenotypes from GCCs, often without new mutations - suggesting that hPGCs may also initiate somatic cancers. However, no experimental model of MST has been established. Merkel cell polyomavirus-positive Merkel cell carcinoma (MCC), a highly aggressive somatic cancer with paradoxically stable genomes resembling those of GCCs, offers a unique model to test germ cell theory-based somatic oncogenesis. Here we present an MST mouse model linking hPGC origin to somatic cancer by inducing virus-positive MCC-like tumors in vivo from virus-transfected hPGC-like cells or human iPSCs competent for hPGC specification with an obligatory late-hPGC state preceding MST. This genetically simple, molecularly tractable model provides a novel platform to dissect VP-MCC pathogenesis and broadly advocates a developmental biology framework for somatic cancer research beyond mutation-centric and soma-centric paradigms.
