## Supplemental Table S2 for "A polyomavirus-positive Merkel cell carcinoma mouse model supports a unified cancer origin"

### Sheet: S3A
Table S2 RT-qPCR Results of hPGCLC_A4_L82, hiPSC_A4_L82, Seven VMLTs, VP-MCC cell lines and VN-MCC cell lines
Gene Category	Genes	cell line injected	Mouse #84.5	Mouse #85.1		Mouse #85.2		cell line injected	Mouse #85.3	Mouse #85.4	VP-MCC cell lines						VN-MCC cell lines
NE	INSM1	hiPSC_A4_L82	84.5R	85.1R	85.1L	85.2R	85.2L	hPGCLC L82	85.3	85.4	CVG1	MKL1	MKL2	MS1	PeTa	WaGa	MCC13	UISO
	dCq	-12.525	-6.867	-6.531	-7.486	-5.636	-6.776	-9.62	-7.165	-6.224	-4.926	-5.515	-4.485	-3.558	-5.369	-4.502	NaN	NaN
	STD	0.41	0.485	0.231	0.565	0.462	0.525	0.517	0.105	0.576	0.167	0.158	0.171	0.052	0.016	0.086	NaN	NaN
	Chromogranin A	hiPSC_A4_L82	84.5R	85.1R	85.1L	85.2R	85.2L	hPGCLC L82	85.3	85.4	CVG1	MKL1	MKL2	MS1	PeTa	WaGa	MCC13	UISO
	dCq	-4.164	-4.843	-5.173	-4.642	-4.793	-3.811	-4.731	-2.376	-2.968	-2.155	-4.006	-2.957	-3.355	-4.486	-3.341	-4.131	-2.742
	STD	0.236	0.314	0.227	0.024	0.21	0.603	0.311	0.112	0.082	0.817	0.415	0.54	0.538	0.352	0.858	0.04	0.186
	Synaptophasin	hiPSC_A4_L82	84.5R	85.1R	85.1L	85.2R	85.2L	hPGCLC L82	85.3	85.4	CVG1	MKL1	MKL2	MS1	PeTa	WaGa	MCC13	UISO
	dCq	-4.838	-2.209	-3.285	-2.719	-1.732	-1.901	-4.722	-1.324	-1.514	-1.116	-1.132	-0.187	-0.201	-1.223	-0.618	-2.511	-0.874
	STD	0.132	0.378	0.467	0.275	0.256	0.075	0.247	0.106	0.092	0.295	0.209	0.371	0.439	0.423	0.61	0.222	0.484
	NCAM	hiPSC_A4_L82	84.5R	85.1R	85.1L	85.2R	85.2L	hPGCLC L82	85.3	85.4	CVG1	MKL1	MKL2	MS1	PeTa	WaGa	MCC13	UISO
	dCq	-3.955	1.39	-0.71	0.34	-0.737	1.073	-3.509	1.09	1.323	0.023	0.554	0.156	1.911	-0.509	0.325	-7.036	0.189
	STD	0.14	0.086	0.098	0.053	0.658	0.364	0.048	0.074	0.025	0.258	0.232	0.306	0.278	0.244	0.26	0.499	0.082
	Pax6	hiPSC_A4_L82	84.5R	85.1R	85.1L	85.2R	85.2L	hPGCLC L82	85.3	85.4	CVG1	MKL1	MKL2	MS1	PeTa	WaGa	MCC13	UISO
	dCq	-7.698	0.403	-0.877	-0.797	0.221	0.54	-7.649	1.8	0.62	-0.182	-0.428	-0.041	0.902	-1.012	0.502	-3.686	-2.812
	STD	0.104	0.048	0.026	0.227	0.07	0.031	0.34	0.245	0.29	0.301	0.445	0.178	0.213	0.02	0.163	0.205	0.179
	POU3F2	hiPSC_A4_L82	84.5R	85.1R	85.1L	85.2R	85.2L	hPGCLC L82	85.3	85.4	CVG1	MKL1	MKL2	MS1	PeTa	WaGa	MCC13	UISO
	dCq	-6.824	0.615	-0.222	-0.091	0.963	0.893	-7.8	-0.501	0.778	1.224	1.132	0.664	1.664	2.19	0.694	-6.967	-0.653
	STD	0.084	0.456	0.1	0.162	0.247	0.213	0.649	0.171	0.122	0.509	0.214	1.85	0.066	0.115	0.056	0.029	0.092
	ATOH1	hiPSC_A4_L82	84.5R	85.1R	85.1L	85.2R	85.2L	hPGCLC L82	85.3	85.4	CVG1	MKL1	MKL2	MS1	PeTa	WaGa	MCC13	UISO
	dCq	-6.755	-5.641	-4.725	-3.775	-2.453	-3.976	-6.957	-4.223	-4.296	2.299	2.423	2.947	3.216	2.648	2.308	-7.612	-4.519
	STD	0.111	0.273	0.28	0.102	0.209	0.18	0.863	0.546	0.179	0.004	0.158	0.097	0.124	0.129	0.306	0.837	0.16
	NSE	hiPSC_A4_L82	84.5R	85.1R	85.1L	85.2R	85.2L	hPGCLC L82	85.3	85.4	CVG1	MKL1	MKL2	MS1	PeTa	WaGa	MCC13	UISO
	dCq	0.423	0.5	-0.782	-0.487	0.1	0.017	0.841	-0.043	0.28	1.866	1.486	1.083	1.923	1.369	1.705	-1.574	-0.349
	STD	0.141	0.116	0.031	0.107	0.05	0.07	0.52	0.083	0.067	0.412	0.088	0.061	0.075	0.104	0.096	0.302	0.23
	KRT8	hiPSC_A4_L82	84.5R	85.1R	85.1L	85.2R	85.2L	hPGCLC L82	85.3	85.4	CVG1	MKL1	MKL2	MS1	PeTa	WaGa	MCC13	UISO
	dCq	-2.467	-7.585	-5.564	-5.345	-3.567	-5.676	-0.321	-5.746	-4.736	-3.668	-4.733	-2.365	-2.495	-4.666	-2.442	-4.24	-5.167
	STD	0.118	0.469	0.158	0.47	0.191	0.331	0.938	0.204	0.288	0.835	0.439	0.186	0.173	0.129	0.07	0.113	0.509
	KRT18	hiPSC_A4_L82	84.5R	85.1R	85.1L	85.2R	85.2L	hPGCLC L82	85.3	85.4	CVG1	MKL1	MKL2	MS1	PeTa	WaGa	MCC13	UISO
	dCq	-10.691	-6.987	-4.678	-5.31	-3.319	-5.439	1.333	-7.95	-4.079	-1.628	-3.679	-0.822	-1.814	-3.223	-1.97	-3.924	-5.774
	STD	1.539	0.373	0.286	0.354	0.446	0.609	0.607	0.968	0.3	0.294	0.243	0.342	0.159	0.153	0.215	0.742	0.115
	KRT20	hiPSC_A4_L82	84.5R	85.1R	85.1L	85.2R	85.2L	hPGCLC L82	85.3	85.4	CVG1	MKL1	MKL2	MS1	PeTa	WaGa	MCC13	UISO
	dCq	NaN	-12.147	-5.739	-8.146	-7.335	-11.206	NaN	-10.547	-5.956	-2.065	-4.56	-2.105	-2.71	-0.909	-0.52	-11.673	-10.448
	STD	NaN	0.193	0.615	0.218	0.253	0.202	NaN	0.326	0.102	0.478	0.246	0.959	0.567	0.509	0.163	0.296	0.741
PL	Oct4.2	hiPSC_A4_L82	84.5R	85.1R	85.1L	85.2R	85.2L	hPGCLC L82	85.3	85.4	CVG1	MKL1	MKL2	MS1	PeTa	WaGa	MCC13	UISO
	dCq	0.718	0.977	-0.82	-0.863	-0.45	-1.647	-0.124	-6.93	-6.21	-4.775	-6.749	-6.811	-5.986	-5.738	-1.999	-7.24	-3.999
	STD	0.143	0.096	0.251	0.064	0.112	0.211	0.179	0.155	1.014	0.34	0.195	0.177	0.329	0.059	0.211	0.77	0.177
	Nanog	hiPSC_A4_L82	84.5R	85.1R	85.1L	85.2R	85.2L	hPGCLC L82	85.3	85.4	CVG1	MKL1	MKL2	MS1	PeTa	WaGa	MCC13	UISO
	dCq	0.081	-4.942	-4.684	-4.534	-3.341	-4.455	1.594	-5.932	-4.846	-5.87	-5.464	-3.606	-3.229	-4.776	-2.502	-7.61	-4.534
	STD	0.3	0.106	0.017	0.09	0.157	0.232	0.87	0.242	0.267	0.325	0.379	0.366	0.094	0.262	0.062	0.446	0.556
	Sox2	hiPSC_A4_L82	84.5R	85.1R	85.1L	85.2R	85.2L	hPGCLC L82	85.3	85.4	CVG1	MKL1	MKL2	MS1	PeTa	WaGa	MCC13	UISO
	dCq	1.75	0.941	0.187	0.004	0.83	0.757	-3.396	-0.35	0.855	1.726	0.97	1.348	1.39	0.105	1.364	-3.112	0.534
	STD	0.022	0.146	0.043	0.288	0.131	0.076	1.161	0.179	0.036	1.06	0.727	0.346	0.171	0.331	0.64	0.16	0.26
PGC	Blimp1	hiPSC_A4_L82	84.5R	85.1R	85.1L	85.2R	85.2L	hPGCLC L82	85.3	85.4	CVG1	MKL1	MKL2	MS1	PeTa	WaGa	MCC13	UISO
	dCq	-6.92033	-4.62333	-3.42	-2.82667	-3.99333	-5.08	-0.558	-3.453	-3.557	-8.121	-10.356	-7.508	-8.629	-8.473	-2.488	-7.925	-3.429
	STD	0.743236	0.305341	0.240069	0.11547	0.347707	0.548574	0.158	0.25	0.139	0.3	0.767	0.997	0.922	0.543	0.05	0.268	0.355
	Sox17	hiPSC_A4_L82	84.5R	85.1R	85.1L	85.2R	85.2L	hPGCLC L82	85.3	85.4	CVG1	MKL1	MKL2	MS1	PeTa	WaGa	MCC13	UISO
	dCq	-5.755	-9.218	-6.236	-5.545	-4.875	-4.097	0.36	-6.328	-4.638	-7.588	-9.971	-8.866	-8.814	-10.196	-3.648	-10.096	-6.594
	STD	0.441	0.938	0.641	0.394	0.15	0.355	0.146	0.292	0.495	0.057	1.197	0.614	1.364	0.327	0.184	1.195	0.552
	TFAP2C	hiPSC_A4_L82	84.5R	85.1R	85.1L	85.2R	85.2L	hPGCLC L82	85.3	85.4	CVG1	MKL1	MKL2	MS1	PeTa	WaGa	MCC13	UISO
	dCq	0.394	-3.11	-3.467	-2.734	-2.262	-2.591	2.876	-1.765	-1.264	-5.986	-8.438	-8.747	-7.791	-5.646	-1.912	-5.462	-4.593
	STD	0.03	0.121	0.359	0.154	0.181	0.068	0.061	0.053	0.172	0.543	1.277	1.346	0.592	0.363	0.116	0.123	0.214
	Nanos 3	hiPSC_A4_L82	84.5R	85.1R	85.1L	85.2R	85.2L	hPGCLC L82	85.3	85.4	CVG1	MKL1	MKL2	MS1	PeTa	WaGa	MCC13	UISO
	dCq	-5.067	-4.13	-3.777	-3.143	-3.767	-2.06	2.405	-1.827	-2.083	-0.417	-3.14	-1.87	-1.8	-2.22	-1.31	-3.56	-2.03
	STD	0.266	0.138	0.354	0.135	0.13	0.18	0.227	0.015	0.215	0.15	0.23	0.304	0.015	0.194	0.147	0.204	0.469
McPyv	McPyv LT	hiPSC_A4_L82	84.5R	85.1R	85.1L	85.2R	85.2L	hPGCLC L82	85.3	85.4	CVG1	MKL1	MKL2	MS1	PeTa	WaGa	MCC13	UISO
	dCq	-3.316	-0.467	-1.11	-0.203	-0.94	-0.574	-2.89	-0.763	-0.843	-0.32	-0.367	-0.78	0.243	-0.65	1.093	NaN	NaN
	STD	0.137	0.635	0.074	0.099	1.219	0.134	0.778	0.171	0.44	0.162	0.151	0.233	0.198	0.282	0.352	NaN	NaN
